# The UCR Minicore: a valuable resource for cowpea research and breeding

**DOI:** 10.1101/2021.02.09.430326

**Authors:** María Muñoz-Amatriaín, Sassoum Lo, Ira A. Herniter, Ousmane Boukar, Christian Fatokun, Márcia Carvalho, Isaura Castro, Yi-Ning Guo, Bao-Lam Huynh, Philip A. Roberts, Valdemar Carnide, Timothy J. Close

**Affiliations:** Department of Botany and Plant Sciences, University of California Riverside, Riverside, CA 92521, USA; Department of Soil and Crop Sciences, Colorado State University, Fort Collins, CO 80523, USA; Plant Sciences Department, University of California Davis, Davis, CA 95616, USA; Department of Plant Biology, Rutgers University, New Brunswick, NJ 08901, USA; International Institute of Tropical Agriculture, Ibadan, Nigeria; Centre for Research and Technology of Agro-Environmental and Biological Sciences (CITAB), University of Trás-os-Montes and Alto Douro (UTAD), 5000-801, Vila Real, Portugal; Department of Nematology, University of California Riverside, Riverside, CA 92521, USA

## Abstract

Incorporation of new sources of genetic diversity into plant breeding programs is crucial for continuing to improve yield and quality, as well as tolerance to abiotic and biotic stresses. A minicore (the “UCR Minicore”) composed of 368 worldwide accessions of cultivated cowpea has been assembled, having been derived from the University of California, Riverside cowpea collection. High-density genotyping with 51,128 SNPs followed by principal component and genetic assignment analyses identified six subpopulations in the UCR Minicore, mainly differentiated by cultivar group and geographic origin. All six subpopulations were present to some extent in West African material, suggesting that West Africa is a center of diversity for cultivated cowpea. Additionally, population structure analyses supported two routes of introduction of cowpea into the U.S.: (1) from Spain to the southwest U.S. through Northern Mexico, and (2) from Africa to the southeast U.S. via the Caribbean. Genome-wide association studies (GWAS) of important agronomic traits including flowering time, resulted in the identification of significant SNPs for all traits and environments. The mapping resolution achieved by high-density genotyping of this diverse minicore collection allowed the identification of strong candidate genes, including orthologs of the Arabidopsis *FLOWERING LOCUS T.* In summary, this diverse, yet compact cowpea collection constitutes a suitable resource to identify loci controlling complex traits, consequently providing markers to assist with breeding to improve this crop of high relevance to global food and nutritional security.
