## Supplemental Table S1 for "The UCR Minicore: a valuable resource for cowpea research and breeding"

### Sheet: Sheet1
Table S1. Information on the 368 accessions in the UCR Minicore. Geographic and phenotypic information have been added whenever available, as well as the subpopulation membership and the proportion of each of the six subpopulations (Q1 to Q6).
Accession #	Accession name	Country of origen	State/Region	Cultivar name	Biological status of accession	In IITA minicore	Subpopulation	Q1	Q2	Q3	Q4	Q5	Q6	Latitude	Longitude	Elevation	DTF Coachella 2016	DTF Riverside 2016	DTF Riverside 2017	DTF Madori 2017	DTF Minjibir 2017	Dry fodder weight	Dry pod weight	Poad load score
1	1393-1-2-3(-)	USA	California		Breeding	no	Subpopulation 3	0	0.036	0.964	0	0	0				39	57	44	43.6667	46.6667	14.3333	7.33333	2.33333
2	24-125-B-1	Cameroon			Breeding	no	Admixed	0.005	0.495	0.106	0.092	0.188	0.114				52	NaN	84	47	45.6667	25.6667	15.6667	1.66667
3	524-B	USA	California		Breeding	no	Subpopulation 3	0	0	1	0	0	0				38	51	45	43	46.6667	62	45.3333	1.66667
4	58-53	Senegal			Landrace	no	Admixed	0.245	0.004	0.305	0.057	0.365	0.024				48	38	51	45	50.6667	133	65.3333	1.33333
5	58-57	Senegal			Landrace	no	Admixed	0.253	0	0.053	0	0.695	0				53	NaN	69	45.3333	48.3333	110	80.6667	1.66667
6	Apagbaala	Ghana			Breeding	no	Admixed	0.005	0.486	0	0	0.36	0.149				43	61	47	44.6667	43.5	95.5	67.5	1
7	Bambey 21	Senegal			Breeding	no	Admixed	0.12	0	0.678	0.004	0.042	0.156				40	75	75	49	47.66	49	32	1.66667
8	Bun 22 Ghana	Ghana			Landrace	no	Subpopulation 1	0.948	0	0.022	0	0.03	0				35	45	38	41	38	26.0033	48.3333	2
10	Cameroon 12-58	Cameroon				no	Admixed	0	0.47	0.119	0.051	0.331	0.029				NaN	NaN	NaN	49	54.3333	95.3333	64	2.33333
11	Cameroon 7-29	Cameroon				no	Admixed	0.111	0.092	0.12	0.014	0.664	0				NaN	NaN	NaN	50.5	54	206	145.333	1.66667
12	CB27	USA	California		Breeding	no	Subpopulation 3	0	0	0.983	0.017	0	0				38	50	42	NaN	NaN	NaN	NaN	NaN
13	CB3	USA	California		Breeding	no	Subpopulation 3	0	0	1	0	0	0				42	59	47	45	49.3333	49	35	2.33333
14	CB5-2	USA	California		Breeding	no	Subpopulation 3	0	0	0.989	0	0	0.01				39	57	44	43.6667	45.3333	2	33.6667	24.3333
16	CB50	USA	California		Breeding	no	Subpopulation 3	0	0	0.919	0	0	0.08				38	49	45	NaN	NaN	NaN	NaN	NaN
17	CC-110-1	USA	California		Breeding	no	Admixed	0	0.73	0	0	0.049	0.221				54	95	94	NaN	NaN	NaN	NaN	NaN
18	CC-36	USA	California		Breeding	no	Admixed	0.05	0.556	0.017	0.001	0.227	0.148				44	NaN	90	NaN	NaN	NaN	NaN	NaN
19	CC-85-2	USA	California		Breeding	no	Admixed	0.024	0.215	0.03	0.206	0.195	0.33				53	NaN	NaN	NaN	NaN	NaN	NaN	NaN
20	China 501	China			Landrace	no	Subpopulation 4	0	0	0.029	0.923	0	0.048				47	69	54	44.6667	50.6667	15.6867	14.3333	2.33333
21	CRSP Niebe	Cameroon				no	Admixed	0.083	0.095	0.146	0	0.648	0.028				56	NaN	95	51	52.6667	1.33333	201	139.333
22	Danila	Nigeria			Landrace	no	Subpopulation 5	0.002	0	0	0	0.998	0				44	NaN	NaN	47.6667	49.3333	110.667	89	1.33333
23	Early Scarlet	USA	Arkansas		Breeding	no	Admixed	0.293	0.005	0.49	0.011	0	0.201				40	58	46	43.3333	46.3333	24.3333	15.3333	2.66667
24	Ecute	Mozambique			Landrace	no	Subpopulation 6	0	0.013	0.017	0.038	0.001	0.931				50	76	64	50	52	83	56	2
25	Faef-14-Inhaca-E	Mozambique			Landrace	no	Subpopulation 6	0.033	0	0	0	0.002	0.965				44	61	48	46.6667	50.3333	108	81.6667	1.66667
26	FN-1-13-04	Mozambique			Landrace	no	Subpopulation 6	0	0	0	0	0	1				51	70	55	47.3333	50	107	83	1.33333
27	FN-1-14-04	Mozambique			Landrace	no	Subpopulation 6	0	0	0	0	0	1				63	84	NaN	53.3333	54.6667	102.667	75.3333	2.33333
29	FN-2-13-04	Mozambique			Landrace	no	Subpopulation 6	0	0	0	0	0	1				NaN	84	57	50	49	71.4167	98.6667	1.66667
30	French Bean	Thailand			Breeding	no	Admixed	0	0	0.254	0.379	0	0.367				44	61	49	44.3333	47	79.3333	57.3333	1.66667
31	Gorda	Puerto Rico			Breeding	no	Subpopulation 3	0	0	1	0	0	0				38	51	44	41.3333	46.6667	40.6667	34.6667	2
32	IAR7/8-4-5-1	Nigeria			Breeding	no	Admixed	0	0.179	0	0	0.433	0.387				46	66	53	44.6667	46.3333	114.667	84.3333	1.33333
33	Ife Brown	Nigeria			Breeding	no	Admixed	0	0.578	0.001	0.002	0.12	0.299				42	54	48	44.3333	40.3333	114.667	84.3333	1.33333
34	INIA-120	Mozambique			Landrace	no	Admixed	0.03	0.201	0.001	0	0.065	0.703				NaN	68	51	44.3333	48.3333	149.333	118	1.66667
35	INIA-31	Mozambique			Landrace	no	Subpopulation 6	0	0	0	0	0	1				45	68	51	42.5	48	56.6667	31.3333	1.33333
36	INIA-34	Mozambique			Landrace	no	Subpopulation 6	0	0	0	0	0	1				45	61	48	43	49.3333	109.667	75	1.66667
37	INIA-40	Mozambique			Landrace	no	Subpopulation 6	0	0	0	0	0	1				45	67	49	43.5	45.6667	65.6767	69.6667	1.33333
38	INIA-41	Mozambique			Landrace	no	Subpopulation 6	0.044	0	0.029	0.053	0.002	0.871				44	71	55	56	50.6667	84	56.3333	2
39	INIA-5E	Mozambique			Landrace	no	Subpopulation 6	0.005	0	0	0	0.001	0.994				47	67	51	45.6667	44	218.333	139	1.66667
40	INIA-72	Mozambique			Landrace	no	Subpopulation 6	0.04	0	0	0.05	0.001	0.908				44	71	55	45.6667	47.3333	166.333	115.667	1
41	Iron Clay	USA	Mississippi		Breeding	no	Admixed	0.179	0	0.167	0	0	0.653				NaN	NaN	NaN	48	51	83.3333	63	1.33333
42	IT00K-901-6	Nigeria			Breeding	no	Admixed	0	0.76	0	0	0.233	0.007				49	65	55	43.5	43.5	102.5	81.5	1
43	IT82E-18	Nigeria			Breeding	no	Admixed	0.103	0.036	0.076	0.158	0.001	0.627				42	57	45	45	40	83.6667	60.3333	1
44	IT83D-442	Nigeria			Breeding	no	Subpopulation 6	0.016	0	0	0	0.01	0.974				52	78	56	47	49	147	111.667	1.66667
45	IT84S-2049	Nigeria			Breeding	no	Admixed	0	0.262	0.07	0.312	0.235	0.121				43	NaN	74	41.5	43.6667	81.6667	59.3333	1
46	IT84S-2246	Nigeria			Breeding	no	Subpopulation 2	0	1	0	0	0	0				44	71	56	46	45.6667	65	50	1.66667
47	IT85F-867-5	Nigeria			Breeding	no	Admixed	0.03	0	0.09	0.301	0.001	0.578				39	54	42	40	42.6667	23.6667	18.6667	2
48	IT86D-364	Nigeria			Breeding	no	Admixed	0	0.68	0.006	0.075	0	0.238				42	59	48	41	43.6667	72.3333	52.3333	1.66667
49	IT89KD-288	Nigeria			Breeding	no	Admixed	0	0.769	0	0	0.231	0				51	89	91	NaN	62.3333	54	48	1.66667
50	IT93K-452-1	Nigeria			Breeding	no	Admixed	0	0.555	0.038	0	0.26	0.147				39	53	45	41.6667	43.3333	108	75.6667	1.33333
51	IT93K-503-1	Nigeria			Breeding	no	Admixed	0.018	0.703	0	0.002	0.245	0.033				47	56	76	55	45	181.667	133.333	1
52	IT95K-1093-5	Nigeria			Breeding	no	Admixed	0.06	0.473	0	0	0	0.467				45	NaN	94	47.3333	48.3333	140.333	75.3333	1.33333
53	IT95K-1105-5	Nigeria			Breeding	no	Admixed	0.094	0.292	0.074	0.068	0.115	0.356				42	64	54	44.3333	43.6667	85	61.3333	1
54	IT95K-1479	Nigeria			Breeding	no	Admixed	0	0.431	0.055	0	0.289	0.225				42	63	49	41	43	152.667	123.667	1
55	IT95K-1491	Nigeria			Breeding	no	Admixed	0	0.432	0.053	0	0.286	0.228				45	NaN	49	42	42.5	98	77	1.5
56	IT95M-190	Nigeria			Breeding	no	Subpopulation 2	0	0.912	0	0	0.088	0				44	NaN	51	42	45	118	85	2
57	IT96D-610	Nigeria			Breeding	no	Admixed	0	0.656	0	0	0.341	0.003				46	NaN	56	46.6667	47.6667	97.6667	70.6667	1
58	IT97K-207-15	Nigeria			Breeding	no	Subpopulation 2	0.002	0.95	0	0	0.048	0				43	NaN	68	47	48.5	99.3333	74.6667	1
59	IT97K-207-21	Nigeria			Breeding	no	Subpopulation 2	0	0.963	0	0	0.036	0				43	62	53	50	49	44.6667	30	1.33333
60	IT97K-461-4	Nigeria			Breeding	no	Admixed	0.026	0.32	0.152	0.175	0	0.327				40	60	48	43	43.6667	137	98.6667	1
61	IT97K-499-35-1-1	Nigeria		Songotra	Breeding	no	Subpopulation 2	0.035	0.828	0	0	0.076	0.061				44	70	52	44.6667	44.3333	206.667	162.333	1
62	IT97K-499-39-1-1	Nigeria			Breeding	no	Admixed	0	0.797	0	0	0.141	0.062				43	78	56	40	44.6667	81.3467	63	1
63	IT97K-556-6	Nigeria			Breeding	no	Admixed	0.063	0.226	0.096	0.124	0	0.492				43	71	53	45.5	48.3333	45	31.6667	2
64	IT97K-569-9	Nigeria			Breeding	no	Subpopulation 2	0.026	0.962	0	0	0	0.012				43	66	56	42.6667	45.6667	108.667	91.6667	1
66	IT98D-1399	Nigeria			Breeding	no	Subpopulation 5	0	0	0	0	0.841	0.158				42	NaN	75	46.3333	47.6667	136.667	104	1.66667
67	IT98K-1111-1	Nigeria			Breeding	no	Admixed	0	0.48	0.026	0	0.343	0.15				35	52	44	38.6667	41.3333	78.3333	62.3333	1.66667
69	IT98K-128-4	Nigeria			Breeding	no	Subpopulation 2	0	0.999	0	0	0.001	0				48	66	62	47.6667	44	71.3333	55	1
70	IT98K-205-8	Nigeria			Breeding	no	Subpopulation 2	0.064	0.804	0	0	0.057	0.075				41	60	49	40.6667	40.3333	87.6667	63	1.33333
71	IT98K-428-2	Nigeria			Breeding	no	Admixed	0.015	0.785	0.078	0.089	0.001	0.032				47	84	79	54	50	56	43	1
72	IT98K-498-1	Nigeria			Breeding	no	Subpopulation 2	0	0.943	0	0	0.057	0				48	64	55	46	46.6667	171.333	126.667	1.33333
73	IT98K-555-1	Nigeria			Breeding	no	Admixed	0.085	0.271	0.113	0.077	0	0.454				45	69	53	45.6667	46	132.683	135	1
75	IT99K-124-5	Nigeria			Breeding	no	Admixed	0	0.436	0.026	0.033	0.443	0.062				42	55	51	43.3333	45.3333	102.667	78	1.66667
76	KVx 396-4-5-20	Burkina Faso			Breeding	no	Admixed	0.026	0.055	0	0	0.377	0.542				43	68	53	45	51.6667	140.333	84.3333	1.66667
77	KVx 403-P-20-T	Burkina Faso			Breeding	no	Admixed	0.007	0.449	0	0	0.255	0.288				44	61	51	47.6667	46.6667	177.667	130	1
78	KVx 421-25	Burkina Faso			Breeding	no	Subpopulation 5	0	0	0.004	0	0.955	0.04				47	95	81	46.6667	47.3333	150.667	113	1.33333
79	KVx 442-3	Burkina Faso			Breeding	no	Subpopulation 5	0.005	0.022	0	0	0.908	0.065				NaN	NaN	81	46.6667	49.6667	91	74	1.33333
80	KVx 525	Burkina Faso			Breeding	no	Admixed	0	0.112	0	0	0.778	0.11				42	66	51	44.3333	47.6667	63.3333	47.3333	1.33333
81	KVx61-1-1	Burkina Faso			Breeding	no	Admixed	0	0.289	0	0	0.615	0.096				47	71	63	47	49	44.3333	26.6667	1
82	Lori Niebe	Cameroon			Breeding	no	Admixed	0.076	0.226	0.128	0.003	0.567	0				49	87	78	53.3333	49.6667	113	75	1.66667
83	Lyg 321-2	USA	California		Breeding	no	Admixed	0	0.524	0.468	0	0.008	0				41	54	44	40	47	30.3333	24.6667	2
84	Massava-11	Mozambique			Landrace	no	Subpopulation 6	0	0.004	0	0	0.001	0.995				58	69	NaN	49	54.6667	85.6667	41.3333	1.66667
85	Melakh	Senegal			Breeding	no	Admixed	0.19	0.19	0.026	0.091	0.337	0.166				40	59	48	41.3333	44	160	106.333	1.33333
86	Montiero	Brazil			Landrace	no	Admixed	0.236	0.011	0.025	0	0.581	0.146				60	68	80	47	52.3333	127.333	91.3333	1.66667
87	Mougne	Senegal			Breeding	no	Admixed	0.101	0	0	0	0.431	0.467				48	68	51	43	42	173.5	105.5	1
88	Mouride	Senegal			Breeding	no	Admixed	0.108	0.096	0.09	0.001	0.691	0.014				48	67	51	42.6667	45.6667	66	50.3333	2
89	Moussa Local	Senegal			Breeding	no	Subpopulation 5	0.099	0	0	0	0.901	0				46	NaN	NaN	49	48.3333	93	68	1.66667
90	Muinana-Lawe	Mozambique			Landrace	no	Subpopulation 6	0	0	0	0.01	0.005	0.984				64	NaN	NaN	45	NaN	0.91	NaN	NaN
91	NamuesseD	Mozambique			Landrace	no	Subpopulation 6	0	0	0	0	0	0.999				60	89	68	45	52.3333	49.6667	32.6667	2.33333
92	N'diambour	Senegal			Breeding	no	Admixed	0.216	0.004	0.036	0	0.439	0.305				44	67	52	41.6667	46	113.667	76.6667	2
93	Nhacoongo-1	Mozambique			Landrace	no	Subpopulation 6	0	0	0	0	0	0.999				64	NaN	NaN	57.6667	51	211.333	87.6667	1.33333
94	Nhacoongo-3	Mozambique			Landrace	no	Subpopulation 6	0	0	0	0	0	1				66	NaN	NaN	53.5	51.6667	83	61.6667	1.66667
95	Pakau	Senegal			Breeding	no	Admixed	0.136	0.183	0.011	0.101	0.404	0.165				42	71	49	44.6667	48	106.667	75.6667	2
96	Prima	Nigeria			Breeding	no	Admixed	0	0.095	0.708	0.106	0	0.091				42	60	46	43.6667	43	23.68	26	2.66667
97	Sanzi	Ghana			Landrace	no	Subpopulation 1	0.991	0	0	0	0.009	0				42	55	44	45	40.6667	47.6667	31.3333	2
98	SASAQUE	Japan			Breeding	no	Admixed	0	0	0.281	0.718	0.001	0				35	50	44	36.6667	47.6667	24	11.6667	2.33333
99	Suvita-2	Burkina Faso			Landrace	no	Subpopulation 5	0	0	0	0	1	0				41	80	69	44.6667	45.6667	55	42.6667	2
100	Tete-2	Mozambique			Landrace	no	Subpopulation 6	0.179	0	0.004	0	0.001	0.816				47	85	NaN	55	53	31.0133	33	2.33333
102	TVu-1000	Ghana		VARIEGATED		yes	Subpopulation 6	0	0	0.033	0	0	0.967				56	69	53	50.5	51.6667	146.667	99	2
103	TVu-1004	USA		MISC 51		yes	Admixed	0.179	0.068	0.104	0	0	0.65				42	66	50	44	45	48	32.5	2
104	TVu-10100	Colombia		P 6	Landrace	yes	Admixed	0.105	0	0.083	0.028	0.002	0.782				56	NaN	NaN	48	52	52	45.6667	2
105	TVu-1016	USA		PARAGUAY 1	Breeding	yes	Subpopulation 6	0.001	0	0.098	0	0.001	0.9				55	69	55	47	51.3333	199	136	2
106	TVu-10179	India		P 773	Landrace	yes	Admixed	0.042	0.003	0.035	0.119	0.004	0.797				44	67	50	43	47	48	26.3333	1.66667
107	TVu-10281	Benin		KABA-KOUDEGOU NO.4	Landrace	yes	Subpopulation 5	0.013	0	0	0	0.987	0	10.3833	1.35	450	61	NaN	NaN	42	72	NaN	NaN	3
108	TVu-1036	USA		EARLY RED	Breeding	yes	Admixed	0.181	0	0.064	0	0	0.755				46	64	47	47	49.6667	73.6667	48	1.33333
109	TVu-10366	India		EX TVU 7181	Landrace	yes	Admixed	0	0	0.041	0.143	0.014	0.803				50	72	59	45	50	50	33.6667	1.33333
110	TVu-1037	USA		INST. 0154		yes	Admixed	0	0	0	0.451	0	0.549				44	70	47	44.6667	47	36.3333	27.6667	2
111	TVu-10466	Burkina Faso			Landrace	yes	Subpopulation 1	0.998	0	0	0	0.002	0				46	67	47	41.6667	43.3333	57.3333	41.3333	2
112	TVu-10513	Nigeria		TVX 5882 - O4E (FROM GLIP)	Breeding	yes	Admixed	0	0.046	0.039	0.613	0	0.302	7.4833	3.75	252	44	59	52	44.6667	47.3333	32.6667	19.3333	2.66667
113	TVu-1059	USA		HIB CANELS	Breeding	yes	Subpopulation 6	0	0	0.083	0	0	0.917				42	61	47	41	49.3333	46.3333	31.6667	2.66667
114	TVu-10892	India		EX GANIGUNTA	Landrace	yes	Admixed	0.026	0.003	0.121	0.682	0.099	0.069	15	75	698	60	NaN	NaN	51	NaN	NaN	NaN	NaN
115	TVu-1124	Nigeria		NGALO BUL	Landrace	yes	Subpopulation 5	0	0	0	0	1	0				54	NaN	NaN	42	63	49	25.5	2
116	TVu-113	Uganda		SVS - 140		yes	Subpopulation 6	0.01	0	0	0.019	0	0.971				60	NaN	NaN	50.3333	54.6667	141	87	2.33333
117	TVu-12565	India		APC 44	Landrace	yes	Admixed	0	0.024	0.227	0.7	0.001	0.048				48	70	59	43.6667	46	46	33.6667	1.66667
118	TVu-12710	India		APC 336	Landrace	yes	Admixed	0.027	0	0.337	0.525	0.11	0				41	NaN	56	43.5	43	19.6767	24.6667	1.33333
119	TVu-12746	India		APC 410	Landrace	yes	Admixed	0	0	0.04	0.32	0	0.64				44	59	51	45.6667	47	27.5	19	2
120	TVu-1280	Tanzania		NO. 24		yes	Subpopulation 6	0	0	0	0	0	1				41	65	51	46.3333	50.3333	33.3467	40.6667	1.33333
121	TVu-12804	India		APC 535	Landrace	yes	Admixed	0.104	0.055	0.107	0.681	0.009	0.044				51	84	78	42.6667	48	70	51	1
122	TVu-12873	India		APC 676	Landrace	yes	Subpopulation 4	0	0	0.193	0.806	0	0				41	59	51	44.5	45.6667	77.3333	58.6667	1.66667
123	TVu-12897	India		APC 735	Landrace	yes	Subpopulation 4	0	0.018	0.149	0.831	0.001	0				40	62	51	42	45	107.333	92.6667	1.33333
124	TVu-12923	India		APC 790	Landrace	yes	Admixed	0	0	0.066	0.725	0.014	0.195				42	58	46	44.3333	45.6667	26.02	45.3333	1.66667
125	TVu-12937	India		APC 821	Landrace	yes	Subpopulation 6	0	0	0.001	0	0	0.999				42	61	49	44.6667	45	150	95.6667	1
126	TVu-12968	India		APC 890	Landrace	yes	Subpopulation 4	0	0	0	1	0	0				41	64	47	43.3333	45.6667	56.3333	40	1.66667
127	TVu-13017	Madagascar		EX TANANARIVE MARKET	Landrace	yes	Subpopulation 4	0.034	0	0.059	0.892	0	0.015	-18.9167	47.5333	1288	47	80	79	46	52.6667	43	24.3333	1.66667
128	TVu-132	Uganda		V.U. 9		yes	Admixed	0.308	0.005	0.009	0.059	0.065	0.555				42	82	NaN	49	46.6667	110	76.6667	2
129	TVu-1330	Uganda		MAKERERE SEL. 1	Breeding	yes	Admixed	0.203	0	0.003	0.002	0.001	0.792				46	73	NaN	47	49	176.333	127.333	1
130	TVu-13305	Zambia		NEW ERA GREY	Landrace	yes	Subpopulation 6	0.05	0	0	0.018	0.001	0.932				48	NaN	92	47	47.3333	92.3333	66.6667	1.66667
131	TVu-13388	Burkina Faso		KVU 71	Landrace	yes	Subpopulation 1	1	0	0	0	0	0				46	59	48	43	40.6667	56	37.6667	1.33333
132	TVu-13463	Kenya		OM-07	Landrace	yes	Admixed	0.19	0	0.026	0	0.01	0.774	-0.416	34.2017	1125	49	NaN	NaN	50.5	49.6667	80	141	1.33333
133	TVu-13485	Kenya		EX SIAYA	Landrace	yes	Subpopulation 6	0.095	0	0.003	0.09	0.001	0.812	0.066667	34.2667	1224	54	NaN	NaN	51.6667	54.6667	55.3333	38	2
134	TVu-13778	Brazil		CuCx 177-8W	Breeding	yes	Admixed	0.127	0.038	0.005	0.031	0	0.799				50	58	52	44	45.6667	54.0267	78.6667	1.33333
135	TVu-13939	Botswana		B164	Landrace	yes	Admixed	0.111	0.188	0.43	0.049	0.018	0.204				38	52	44	39	42.6667	43	30	1.33333
136	TVu-13950	Botswana		B301	Landrace	yes	Admixed	0.049	0.652	0.045	0.047	0	0.207				47	57	53	43.5	44.6667	143.667	103.333	1
137	TVu-13958	USSR	N.I. VAVILOV INSTITUTE	K579	Landrace	yes	Subpopulation 4	0.039	0	0.015	0.914	0.011	0.022				38	68	47	43.6667	42.3333	77.6667	25.6667	2.33333
138	TVu-13965	USSR	N.I. VAVILOV INSTITUTE	K1090	Landrace	yes	Subpopulation 4	0	0	0.02	0.875	0	0.104				43	65	47	43.6667	48	43.3333	29.6667	2.33333
139	TVu-13968	USSR	N.I. VAVILOV INSTITUTE	K1115	Landrace	yes	Admixed	0.011	0	0.3	0.688	0.001	0				42	70	53	41	44.6667	48	37.3333	2.33333
140	TVu-13979	USSR	N.I. VAVILOV INSTITUTE	K1311	Landrace	yes	Admixed	0.27	0	0.572	0.063	0.005	0.09				47	75	54	44	49.6667	23	11.6667	2.33333
141	TVu-14172	Nigeria		IT81D-1020	Breeding	yes	Admixed	0.047	0.493	0.116	0	0.012	0.333				62	NaN	81	48	48.3333	152.667	110.667	1
142	TVu-14190	Nigeria		IT84D-449	Breeding	yes	Subpopulation 2	0	0.908	0.017	0	0.002	0.072				47	69	53	43.6667	41.6667	74.6667	37.3333	1.33333
143	TVu-14195	Nigeria		IT84S-2246-4	Breeding	yes	Admixed	0.031	0.755	0.003	0	0.046	0.165				58	83	66	43.6667	50	91.6667	68.6667	1
144	TVu-14224	Botswana		B-024B	Landrace	yes	Admixed	0.18	0.127	0.412	0.021	0.014	0.245				39	59	47	39.6667	42	59.6667	42.3333	2
145	TVu-14248	Botswana		B-067A	Landrace	yes	Subpopulation 4	0.016	0	0.092	0.864	0.002	0.027				40	54	47	41.3333	45	86.3333	59	1.33333
146	TVu-14253	Botswana		B-076	Landrace	yes	Admixed	0.266	0.024	0.366	0.062	0.182	0.1				35	59	44	39.3333	42.6667	33.6667	24.3333	2.33333
147	TVu-14272	Botswana		B-171	Landrace	yes	Admixed	0	0.583	0	0	0.213	0.204				40	90	48	40.6667	42	56	34.3333	2.33333
148	TVu-14321	Botswana		B-343	Landrace	yes	Subpopulation 6	0.067	0.008	0	0	0	0.924				51	NaN	NaN	51.3333	49	67	37	2
149	TVu-14336	Senegal		AG86-2	Landrace	yes	Subpopulation 5	0.061	0	0.046	0	0.892	0	14.75	-16.7667	22	47	87	72	43	44.6667	114.667	91.3333	1.33333
150	TVu-14345	Senegal		AG86-12	Landrace	yes	Admixed	0.255	0	0.062	0	0.683	0	14.6167	-16.25	7	61	NaN	NaN	49.6667	50	111.333	77.6667	1.33333
151	TVu-14346	Senegal		AG86-29	Landrace	yes	Admixed	0.253	0	0.07	0	0.676	0	15.0333	-15.7667	25	56	84	79	45.6667	47.5	78	54	1.5
152	TVu-14393	Senegal		AG86-125	Landrace	yes	Admixed	0.253	0	0.067	0	0.68	0	16.4333	-15.7167		50	89	NaN	47.3333	47	170.5	123.5	1.5
153	TVu-14401	Senegal		AG86-149	Landrace	yes	Admixed	0.251	0	0.072	0	0.677	0	15.5	-13.2667	15	51	89	NaN	47.3333	46	124.333	92.6667	1.33333
154	Tvu-14533	Mali		AO86-25	Landrace	yes	Subpopulation 6	0	0	0	0	0	1	14.5	-9	252	48	NaN	NaN	49.6667	50	283	185.667	1.66667
155	TVu-14621	Mali		ILCA 12734	Landrace	yes	Admixed	0.028	0	0.024	0.349	0.01	0.588				51	75	53	53.3333	45	155.667	109.333	1
156	TVu-14632	Central African Republic		AG-122	Landrace	yes	Admixed	0.507	0	0.121	0.091	0.028	0.254				44	73	66	49	51	37.6667	26.6667	2.33333
157	TVu-14633	Central African Republic		AG-129	Landrace	yes	Admixed	0.446	0	0.127	0.095	0.085	0.246				48	NaN	NaN	53.3333	55.3333	37.3333	24.6667	2
158	TVu-14691	Botswana		B-278A	Landrace	yes	Subpopulation 6	0.094	0.03	0.001	0	0.002	0.873				46	71	NaN	47.6667	53	135	98	1.66667
159	TVu-14759	Botswana		B-432	Landrace	yes	Subpopulation 6	0.029	0	0.053	0	0	0.917				41	57	46	44	47.6667	110.667	89	1.33333
160	TVu-1477	Mali		IR 58- 67		yes	Admixed	0.112	0	0.143	0.068	0.001	0.676				46	69	53	47.3333	48.6667	182	113.333	2
161	TVu-14862	China		WAN QING JIANG	Landrace	yes	Subpopulation 4	0	0	0.052	0.935	0	0.013				43	57	47	44	46.3333	55.6667	29	2
162	TVu-14875	China		ZHN CHENG QING TIAO DOU JIAO	Landrace	yes	Subpopulation 4	0.002	0	0.037	0.892	0.001	0.067				46	61	50	46.6667	49.6667	67.3333	40.6667	3
163	TVu-14949	Niger		AO87N-143	Weedy	yes	Subpopulation 5	0	0	0	0	1	0	13.7	7.8833	373	54	NaN	NaN	57.3333	51.6667	187.667	140.333	1.33333
164	TVu-14970	Niger		AO87N-165	Landrace	yes	Admixed	0.145	0	0.08	0	0.775	0	13.8333	8.5	446	55	NaN	NaN	50	51	161	127.333	1
165	TVu-14971	Niger		AO87N-166	Landrace	yes	Subpopulation 5	0.059	0	0.01	0	0.931	0	13.8333	8.5	446	44	NaN	NaN	47.6667	46.6667	123.667	97.6667	1
166	TVu-15114	Malawi		AG87M-247	Landrace	yes	Subpopulation 6	0	0	0	0	0	1	-15.05	35.3667	508	44	64	52	46.3333	51.6667	110	82.6667	1.66667
167	TVu-15143	Malawi		AG87M-361	Landrace	yes	Subpopulation 6	0	0	0	0	0	1	-11.2167	33.85	1253	44	59	51	46.3333	48	188	104.333	1.33333
168	TVu-15315	Chad		PS87CH-456	Landrace	yes	Subpopulation 5	0.032	0.025	0.072	0	0.871	0	12.0333	18.2	508	49	NaN	NaN	64	49	42	24	1.5
169	TVu-1536	Turkey		PI 175959		yes	Subpopulation 6	0	0	0.028	0	0.001	0.971				49	68	53	46.3333	50	143.333	95.6667	1.66667
170	TVu-15391	Lesotho		BEREA VILLAGE	Landrace	yes	Subpopulation 6	0	0	0	0	0	0.999	-29.3	27.5833	1600	54	NaN	NaN	47	50	91.6667	60.3333	2.33333
171	TVu-15400	Lesotho		HA KORANTA	Landrace	yes	Subpopulation 6	0.077	0	0	0	0	0.922	-29.7	27.5167		46	71	NaN	47.3333	42.6667	116.333	87.3333	1.33333
172	TVu-15411	Lesotho		HARABOLILANE VILLAGE	Landrace	yes	Subpopulation 6	0.036	0	0	0.074	0.004	0.886	-30.2	27.95		48	66	60	46	47	23.3333	16.3333	2.66667
173	TVu-15426	Lesotho		TSIKOANE VILLAGE	Landrace	yes	Subpopulation 6	0.059	0	0	0	0.001	0.94	-28.57	28.4167	1549	48	61	55	44	48	61	44	2
174	TVu-15445	Swaziland		PS88S-216	Landrace	yes	Subpopulation 6	0.016	0	0	0.001	0	0.983	-26.8833	30.9333	1358	45	63	50	43.3333	49	77.3333	49.6667	1.33333
176	TVu-1556	Nigeria		PI 189374		yes	Subpopulation 4	0	0.032	0.154	0.812	0.002	0				40	57	46	44.6667	47.3333	40	29.6667	2.33333
177	TVu-15591	Niger		SABO GIDA (SE MADAONA)	Landrace	yes	Subpopulation 5	0.019	0	0.006	0	0.974	0	13.9167	5.95	252	57	NaN	NaN	50.6667	53.6667	161.667	117.667	2
178	TVu-15610	Nigeria		IT82D-709	Breeding	yes	Admixed	0	0.45	0	0.022	0.393	0.134	7.4833	3.75	252	43	56	51	44.6667	46.5	92	75	1
179	TVu-15636	Nigeria		IT84S-2049	Breeding	yes	Admixed	0	0.274	0.061	0.298	0.22	0.147	7.4833	3.75	252	41	65	58	46	47	218.667	142	1
180	TVu-15639	Nigeria		IT83S-797	Breeding	yes	Admixed	0	0.386	0.016	0	0.351	0.247	7.4833	3.75	252	46	57	47	42.3333	44.3333	45.6667	28	2
181	TVu-15653	Nigeria		IT86F-2062-5	Breeding	yes	Admixed	0	0.45	0.101	0.329	0.006	0.115	7.4833	3.75	252	50	62	54	42.3333	46	31.6667	21.3333	1.66667
182	TVu-15661	Nigeria		IT86D-1038	Breeding	yes	Admixed	0	0.1	0.096	0.164	0.001	0.639	7.4833	3.75	252	39	52	44	NaN	44	67.6667	43.3333	2
183	TVu-15687	Nigeria		IT86D-719	Breeding	yes	Admixed	0.026	0.533	0.005	0	0.306	0.13	7.4833	3.75	252	45	59	50	46.6667	47	55.6667	42.6667	2
185	TVu-1583	Nigeria		PI 255785		yes	Subpopulation 6	0.001	0	0	0.114	0.001	0.884				53	NaN	NaN	45	50.6667	207.667	147.667	1
187	TVu-15861	Yemen		HR90-2	Landrace	yes	Admixed	0.047	0	0.223	0.433	0.212	0.085				55	NaN	NaN	62	53	25.6667	16.3333	2
188	TVu-15878	Ghana		GH - 2288	Landrace	yes	Subpopulation 1	0.99	0	0.006	0	0.004	0				44	70	53	45.6667	47.6667	36.3333	23.3333	2.66667
190	TVu-15973	Botswana		B-030A	Landrace	yes	Admixed	0.097	0.084	0.297	0.199	0.001	0.322				49	69	53	44.5	48.6667	27.3333	18	2.33333
191	TVu-15995	Botswana		B-228	Landrace	yes	Admixed	0	0.118	0.296	0	0	0.585				47	NaN	51	45.3333	47	58.3333	50	1.66667
192	TVu-1609	USA		DIXIE LEE	Breeding	yes	Admixed	0.159	0	0.048	0.001	0	0.792				37	59	46	41	44.3333	39.3333	25.6667	2.33333
193	TVu-16220	Italy		MG - 110849	Landrace	yes	Admixed	0.159	0.001	0.166	0.512	0.162	0				42	58	46	45	50	28.6867	20.3333	1.66667
194	TVu-16237	Italy		MG - 113247	Landrace	yes	Admixed	0.009	0	0.329	0.647	0.001	0.013				43	62	50	45	45.3333	35.3333	20.3333	2.66667
196	TVu-16269	Italy		MG - 113783	Landrace	yes	Subpopulation 4	0	0	0.001	0.977	0	0.022				44	65	52	43.6667	46	26.3333	14.6667	2.66667
197	TVu-16278	Italy		MG - 113794	Landrace	yes	Subpopulation 3	0.015	0	0.982	0	0.003	0				40	51	44	41.3333	44.6667	51.3333	31.6667	2.33333
198	TVu-16304	Italy		MG - 113838	Landrace	yes	Subpopulation 4	0	0	0.036	0.964	0	0				42	NaN	48	43.6667	41.6667	34.6667	20.6667	2.33333
199	TVu-16368	Benin		RB89 - 533	Landrace	yes	Subpopulation 1	0.954	0	0	0	0	0.045				47	66	51	46	50.6667	64.3333	23.6667	2
200	TVu-1637	Puerto Rico		PI 339564	Landrace	yes	Subpopulation 6	0.001	0	0	0.076	0.001	0.923				57	NaN	NaN	50.3333	50.6667	97	51	1.33333
201	TVu-16403	Benin		DAMADAMI (LOCAL)	Landrace	yes	Subpopulation 1	1	0	0	0	0	0	9.5	2.25	75	41	66	51	42.6667	48.3333	76.6667	56	1.66667
202	TVu-16408	Benin		KPODJI-NOIR	Landrace	yes	Subpopulation 6	0	0	0	0	0	1	7.00667	1.95	200	42	68	50	44.6667	45.3333	129.667	93.3333	1
203	TVu-16449	Australia		NI - 148		yes	Admixed	0	0	0.574	0.426	0	0				47	NaN	61	42	45.6667	2.5	1	3
204	TVu-16465	Nigeria		IT86D-716	Breeding	yes	Admixed	0.147	0.443	0.003	0	0.219	0.188				47	69	56	47.5	49.3333	93.6667	69	2
205	TVu-16504	Nigeria		IT90K-77	Breeding	yes	Subpopulation 2	0	1	0	0	0	0				44	66	57	45.6667	44	157.667	116	1
206	TVu-16505	Nigeria		IT90K-76	Breeding	yes	Subpopulation 2	0	1	0	0	0	0				44	NaN	53	45.6667	45	39.34	32	1.33333
207	TVu-16521	Guinea		GIN89-30	Landrace	yes	Subpopulation 1	0.909	0	0	0	0.091	0				44	61	50	44	45.3333	20.3333	13.6667	1.66667
210	TVu-1715	USA		BLACKEYE NO 1239	Breeding	yes	Admixed	0.439	0	0.292	0	0.001	0.269				48	68	56	47.6667	49.3333	40.6667	30.6667	2.66667
211	TVu-1727	USA		SHIRO	Breeding	yes	Admixed	0.438	0	0.271	0	0.001	0.291				48	69	56	46.6667	53.3333	14.3333	9.66667	3
212	TVu-1775	Paraguay		PYTA	Landrace	yes	Subpopulation 6	0	0	0.023	0	0.002	0.975				56	75	67	50	53.3333	113.667	73.3333	1.66667
213	TVu-1780	Japan		TURU NASHI WASE SASAGE	Landrace	yes	Admixed	0.119	0	0.125	0.034	0	0.722				58	87	76	51	52.6667	88	54	2
214	TVu-1811	Puerto Rico		PI 170962	Landrace	yes	Subpopulation 3	0.033	0	0.945	0.004	0.017	0				39	52	46	41.6667	48.3333	63	33.3333	2.33333
215	TVu-1886	Pakistan		LUBIYA	Landrace	yes	Admixed	0	0	0.337	0.619	0.044	0				37	49	46	38.6667	39.6667	29.3333	17	2.33333
216	TVu-1916	Iran		PI 146113	Landrace	yes	Subpopulation 4	0	0	0	0.956	0	0.044				42	72	54	43.6667	47.3333	28	19.5	2
217	TVu-201	USA		CALIFORNIA BLACK EYE 5A(VITA1)	Breeding	yes	Subpopulation 6	0.026	0.003	0	0	0	0.97				51	NaN	NaN	45.3333	48	116.667	88.6667	1.33333
218	TVu-21	Philippines		SITAO BUSH		yes	Admixed	0	0.018	0.304	0.532	0.001	0.145				48	76	74	47	50	27	21	3
219	TVu-2168					yes	Subpopulation 4	0.018	0	0.116	0.857	0.009	0.001				48	72	83	47	50	50.3333	37	1.66667
220	TVu-2280	Peru		BOCANEGRA	Landrace	yes	Admixed	0.476	0.003	0.428	0	0.001	0.092				50	69	55	49	48.3333	57	38.3333	2
221	TVu-2322	Turkey		PI 179555	Landrace	yes	Admixed	0.021	0.09	0.221	0.563	0.001	0.105				49	82	NaN	47	46.3333	70	48.3333	1.66667
222	TVu-2398	Iran		LOBIA	Landrace	yes	Admixed	0	0	0.304	0.609	0.087	0				42	60	50	43	44.6667	96.6667	21.6667	1
223	TVu-2418	United Arab Emirates		PI 250587	Landrace	yes	Subpopulation 3	0.027	0	0.909	0.035	0.029	0				38	60	49	45.3333	45	16.01	11.6667	2.33333
224	TVu-2449	India		PI 271258	Landrace	yes	Subpopulation 4	0	0	0.041	0.932	0	0.026				40	54	47	41	46.3333	50	27	2.66667
225	TVu-2548	USA		JACKSON ALABAMA	Breeding	yes	Admixed	0.291	0	0.065	0	0.001	0.643				44	61	51	45.6667	50.3333	111.333	76.3333	1.33333
226	TVu-264	USA		TEXAS PURPLE HULL 49	Breeding	yes	Admixed	0.044	0	0.25	0.004	0.001	0.701				46	82	76	45	49.6667	86.6667	61.6667	1.33333
227	TVu-2680	Nigeria		PI 189103	Landrace	yes	Admixed	0.026	0	0.295	0.018	0.075	0.586				40	54	42	48	48	87.3333	61	1.33333
228	TVu-2723	India		NO. 1	Landrace	yes	Admixed	0.32	0	0.396	0.235	0.008	0.04				38	58	48	42	47.6667	8.5	6.5	2.66667
229	TVu-2736	India		954/A	Landrace	yes	Admixed	0	0.034	0.107	0.314	0.001	0.543				46	89	NaN	45.5	47.6667	101.333	63.3333	1.66667
231	TVu-2845	India		PI 352998	Landrace	yes	Admixed	0.025	0.031	0.311	0.59	0.042	0				40	63	52	41.3333	42.6667	79	45	2.33333
232	TVu-2933	India		PI 353088	Landrace	yes	Admixed	0.002	0	0.104	0.388	0.026	0.48				44	67	51	46	45.3333	44	27.3333	2
233	TVu-2968	India		PI 353124	Landrace	yes	Admixed	0	0	0.341	0.525	0.134	0				37	53	46	44.3333	37	24	13.3333	2
234	TVu-2971	India		PI 353127	Landrace	yes	Admixed	0	0	0.226	0.774	0	0				42	68	53	44.6667	44.3333	92.6667	51	2.33333
235	TVu-3043	India		PI 353204	Landrace	yes	Admixed	0	0.011	0.286	0.614	0.089	0				41	59	55	42	43	47.0133	34	1.33333
236	TVu-3076	India		PI 353240	Landrace	yes	Admixed	0.004	0	0.397	0.515	0.083	0				44	68	55	43.3333	45.3333	133.667	44	1.66667
237	TVu-3156	India		PI 353326	Landrace	yes	Admixed	0.002	0	0.274	0.671	0.053	0				44	77	NaN	44.3333	48	131.667	91.3333	1.66667
238	TVu-3282	India		PI 354503	Landrace	yes	Admixed	0.001	0.006	0.121	0.651	0.001	0.22				55	75	62	49	52	54	32.3333	2
239	TVu-3360	India		PI 354594	Landrace	yes	Admixed	0.003	0.029	0.075	0.29	0.074	0.529				49	64	53	46.6667	47.3333	58.3333	44.3333	1
240	TVu-3552	India		PI 354857	Landrace	yes	Admixed	0	0.023	0.027	0.272	0	0.677				49	NaN	NaN	50.3333	50.6667	139.667	97.6667	1
241	TVu-3565	India		PI 354873	Landrace	yes	Subpopulation 6	0.023	0	0	0.07	0	0.906				56	NaN	NaN	47.6667	53	164	107	1.66667
242	TVu-3652	Australia		SUBS. SESQUIPEDALIS	Landrace	yes	Admixed	0	0	0.011	0.418	0	0.57	47.3331	13.3331	3797	54	82	55	50.3333	49.3333	85	65.3333	1.33333
243	TVu-3657	China		SUBS. CYLINDRICA	Landrace	yes	Admixed	0.067	0.001	0.103	0.576	0.048	0.205				49	77	NaN	48.3333	49	0.02	64	1
244	TVu-3804	Nigeria		KR149 A	Landrace	yes	Subpopulation 5	0.001	0.01	0	0	0.989	0	11.3833	10.2833	408	64	NaN	NaN	71	62.5	130	98.5	2.5
245	TVu-3817	Nigeria		KR162	Landrace	yes	Subpopulation 5	0	0	0	0	1	0	12.3667	9.7333	336	63	NaN	NaN	49	46	181	141	1
246	TVu-3830	Nigeria		INTROGRESSION	Weedy	yes	Admixed	0.052	0	0.038	0.202	0.411	0.297	12.2833	7.7667	573	56	76	NaN	46.6667	49.6667	142	90	2.33333
247	TVu-3842	Nigeria		WEEDY	Weedy	yes	Subpopulation 1	0.958	0	0.02	0	0.022	0	11.2833	7.4	614	55	NaN	79	54	53.3333	51.3333	22	2.66667
248	TVu-393	USA		TAYLOR BLUE GOOSE	Breeding	yes	Subpopulation 6	0	0	0	0	0	1				55	78	67	47	51	231.333	170.667	1
249	TVu-3947	Nigeria		EX EJULE	Landrace	yes	Admixed	0	0	0.025	0.689	0.001	0.285	7.3597	7.1016	252	42	71	54	42.6667	44.6667	60.6667	39	2.33333
250	TVu-3965	Nigeria		KR257	Landrace	yes	Subpopulation 5	0	0.022	0.029	0	0.949	0	7.7333	4.5167	252	53	NaN	NaN	44	72	191	121	3
252	TVu-4097	Nigeria		KR379	Landrace	yes	Subpopulation 5	0.168	0	0.021	0	0.811	0	7.10168	7.65945	213	67	NaN	NaN	43.3333	NaN	NaN	NaN	NaN
253	TVu-415	USA		OHAWA MOTTLED	Breeding	yes	Admixed	0.545	0.039	0	0	0	0.415				51	70	61	51.5	52	57.3333	39	2.33333
254	TVu-43	Nigeria		II-V-5-6	Landrace	yes	Subpopulation 6	0	0.002	0	0	0	0.998	7.4667	4.5667	286	44	69	51	46	44.6667	75.6667	53.6667	1.66667
255	TVu-4316	Nigeria		KR462	Landrace	yes	Admixed	0.032	0.012	0.009	0.201	0.164	0.583	10.05	11.1333	460	59	NaN	83	52	57.3333	28.3333	21	2
256	TVu-4535	Nigeria		IF H144-1	Breeding	yes	Admixed	0	0.46	0	0	0.379	0.16				48	72	54	44	43.6667	50	76	2
257	TVu-4545	Nigeria		IF H 62-1-1	Breeding	yes	Admixed	0.001	0.365	0.023	0.023	0.347	0.241				48	NaN	80	51	48	77	57.6667	1.33333
258	TVu-4557	Nigeria		IF H 53-1	Breeding	yes	Admixed	0	0.244	0	0	0.381	0.375				46	66	54	48.3333	47	113.707	118.667	1.66667
259	TVu-456	USA		C 5714- 9		yes	Subpopulation 6	0	0	0	0.085	0	0.914				52	76	55	45	49.3333	151.333	115.667	1.33333
260	TVu-4622	Tanzania		SVS - 190	Landrace	yes	Subpopulation 6	0	0	0	0	0	1				44	67	50	46.6667	47.6667	57	38.6667	2
261	TVu-4632	Tanzania		I.V.S. 6121	Landrace	yes	Subpopulation 6	0	0	0	0.008	0	0.991				50	71	55	49.6667	50.3333	127.667	93	1
262	TVu-4669	Niger		KR491	Landrace	yes	Subpopulation 5	0.023	0	0.06	0	0.916	0	13.0333	8.36667		48	NaN	NaN	49.3333	47.6667	98	74.3333	1.33333
263	TVu-467	Mauritania		MAURITIUS A	Breeding	yes	Subpopulation 6	0.02	0	0	0.016	0	0.963				48	NaN	NaN	45	48.3333	96.6667	65	1.33333
264	TVu-4711	Niger		KR497	Landrace	yes	Subpopulation 3	0.023	0	0.846	0.09	0.041	0	13.0333	8.36667		35	67	49	40	46.3333	13.6667	9.33333	2.66667
265	TVu-4984	Niger		KR539	Landrace	yes	Admixed	0.213	0	0.093	0	0.693	0	12.4667	8.4667		48	NaN	NaN	43.6667	46.6667	94.6667	71.6667	1.66667
266	TVu-53	Nigeria		C 20-41	Landrace	yes	Admixed	0	0.359	0.105	0.042	0.494	0	7.4667	4.5667	286	49	77	55	43	45	93.6667	53.3333	1.33333
267	TVu-5444	Nigeria		KR607	Landrace	yes	Admixed	0.193	0.052	0.05	0	0.288	0.417				49	67	56	50.6667	50	79.6667	49.6667	2
268	TVu-6356	USA		PREVIOUS TVU 240-2	Landrace	yes	Subpopulation 1	0.885	0	0.054	0	0.06	0.001				54	76	79	54.6667	52.5	22.5	18	1.5
269	TVu-6365	USA		PREVIOUS TVU 298-2	Landrace	yes	Subpopulation 6	0	0	0	0	0	1				44	68	54	46.3333	49.6667	73	27	1.66667
270	TVu-6439	South Africa		PREVIOUS TVU 911-2	Landrace	yes	Subpopulation 6	0.038	0	0.059	0	0.001	0.901				47	64	51	49.3333	48.6667	83.6667	53.6667	1.66667
271	TVu-6464	Uganda		PREVIOUS TVU 1177-2	Landrace	yes	Subpopulation 6	0.001	0	0	0.011	0	0.987				41	64	45	43.3333	48.3333	38	27.3333	2
272	TVu-6477	Suriname		PREVIOUS TVU 1268-2	Landrace	yes	Admixed	0.125	0	0.002	0.329	0.012	0.532				43	73	79	47.6667	47.6667	58	39.3333	2
273	TVu-6493	South Africa		PREVIOUS TVU 1468-2	Landrace	yes	Subpopulation 4	0	0	0	1	0	0				47	72	59	47.6667	49	66.3333	51.3333	2
274	TVu-6641	Liberia		GUINEA PEA	Landrace	yes	Subpopulation 1	0.88	0	0	0	0.12	0				43	57	50	42.6667	44.5	54.5	32.5	2
275	TVu-6642	Liberia		ASPARAGUS BEAN	Landrace	yes	Subpopulation 4	0	0	0	1	0	0				40	75	54	43.6667	43.3333	32.6667	16	1.66667
276	TVu-6643	Liberia		YARD LONG BEAN	Landrace	yes	Subpopulation 4	0	0	0	1	0	0				42	NaN	NaN	51.6667	53	92	70	3
277	TVu-6644	Liberia		YARD LONG BEAN	Landrace	yes	Subpopulation 4	0	0	0	1	0	0				44	72	NaN	48	53.5	NaN	NaN	NaN
278	TVu-6663	Nigeria		IF H 13-1	Breeding	yes	Admixed	0.057	0.112	0.295	0.098	0	0.438				40	64	56	47.3333	47.6667	25	18.3333	3
282	TVu-6968	Niger		EX TVU 4879	Landrace	yes	Subpopulation 5	0.094	0	0	0	0.906	0				NaN	NaN	NaN	47.6667	48.6667	67	48.6667	2
287	TVu-7362	Ghana		8 Km N TARKWA TO BOGOSO	Landrace	yes	Admixed	0.037	0	0.233	0.435	0.07	0.224	5.3833	-2	86	NaN	67	56	NaN	NaN	NaN	NaN	NaN
289	TVu-7559	Nigeria		40 Km S PANYAM TO SHENDAM	Landrace	yes	Subpopulation 5	0	0.024	0	0	0.976	0	9.1167	9.1	1276	67	NaN	NaN	NaN	NaN	NaN	NaN	NaN
290	TVu-7625	Mali		16 Km BANDIGARA TO SANGHA	Landrace	yes	Subpopulation 5	0.14	0	0.021	0	0.839	0	14.4	-3.5333	508	49	NaN	NaN	57	54.3333	212.333	166	2
291	TVu-7642	Mali		8 Km N DIDIEMI	Landrace	yes	Subpopulation 5	0.142	0	0	0	0.858	0	13.95	-8.1833	508	50	NaN	NaN	41	55	81.3333	56	2
292	TVu-7647	Mali		EX KAMIKA (95 Km N KOLOKANI)	Landrace	yes	Subpopulation 5	0.129	0	0.001	0	0.87	0	14.1667	-7.6	367	57	NaN	74	60	67	54	36	2
293	TVu-7684	Mali		117 Km BORGOUNI TO SIKASO	Landrace	yes	Admixed	0	0.001	0.063	0.322	0.002	0.612	11.4167	-6.4167	332	52	72	63	49.3333	50	75	56.3333	1.66667
294	TVu-7719	Cote d'Ivoire		EX FERKESSEDOUGOU	Landrace	yes	Subpopulation 1	0.999	0	0	0	0.001	0	9.6	-5.2	339	41	49	47	42	45	53.3333	35.3333	2
295	TVu-7739	Cote d'Ivoire		EX BOUAKE MARKET	Landrace	yes	Subpopulation 1	0.979	0	0.006	0	0.014	0	7.7	-5.0333	376	46	65	51	44.3333	50.3333	31	18	3
296	TVu-7755	Cote d'Ivoire		EX KORHOGO MARKET	Landrace	yes	Subpopulation 1	0.998	0	0	0	0.001	0	9.45	-5.6167	360	38	51	45	41	40.3333	45.68	51.6667	1.66667
297	TVu-7778	Cote d'Ivoire		EX TARDA	Landrace	no	Subpopulation 1	1	0	0	0	0	0	7.7833	-3.1667		42	59	51	43	43	85.6667	64.3333	1.33333
298	TVu-7798	Papua New Ginea		PANJANG JAYAPURA	Landrace	yes	Subpopulation 4	0	0	0	0.861	0	0.139				44	66	50	47.6667	47	40.3433	36.6667	2.66667
299	TVu-7971	Cote d'Ivoire		EX TARDA	Landrace	yes	Subpopulation 1	1	0	0	0	0	0	7.7833	-3.1667		44	59	49	42.6667	45.6667	47.3333	27	1.66667
300	TVu-7991	Nigeria		DAN BUMA	Landrace	yes	Subpopulation 5	0	0	0	0	1	0	10.25	4.75	285	61	NaN	NaN	NaN	70	61	39	1
301	TVu-8	Nigeria		C 1	Landrace	yes	Admixed	0.036	0.086	0.529	0.154	0	0.195				NaN	NaN	NaN	42	44.3333	74.6667	40	2
302	TVu-8059	Cote d'Ivoire		EX TARIFE MARKET	Landrace	yes	Subpopulation 1	0.966	0	0.002	0	0.032	0	9.0667	-5.1667		60	70	63	54	50.6667	32.3333	20.3333	2.66667
303	TVu-8072	Papua New Ginea		WACHIE	Landrace	yes	Subpopulation 4	0	0	0	1	0	0				51	67	54	47.3333	49.6667	35.6667	26	3
304	TVu-8082	Cote d'Ivoire		EX BONDOUKOU MARKET	Landrace	yes	Subpopulation 5	0.127	0	0.004	0	0.869	0	8.0333	-2.8	350	61	NaN	NaN	NaN	61	0.22	41	3
306	TVu-8262	Burkina Faso		37 Km BOBO-- TO DEDOUGOU	Landrace	yes	Subpopulation 5	0.132	0	0	0	0.868	0	11.25	-4.1167	322	52	NaN	NaN	56	57	38	31	2
307	Tvu-8389	Papua New Ginea		KACANG PANJANG JAYAPURA	Landrace	yes	Subpopulation 4	0	0	0	0.843	0	0.157				49	59	47	47	49	90.02	56.3333	2.66667
308	TVu-84	South Africa		BECHUANA WHITE(TAN SEED)	Landrace	yes	Admixed	0.188	0	0	0.015	0.005	0.792				42	68	53	46	46.6667	27.0133	25.6667	2.33333
309	TVu-8612	Togo		NOEPE NO.6	Landrace	yes	Subpopulation 1	1	0	0	0	0	0	6.25	1.0333	70	55	NaN	NaN	54	52.3333	179.667	58.6667	2
310	TVu-8622	Togo		EX AVENTONOU	Landrace	yes	Subpopulation 1	0.935	0.003	0	0	0.008	0.053	6.75	0.86669	225	59	NaN	80	NaN	53	0.05	21	2
311	TVu-8631	Togo		TABLIGBO NO.1	Landrace	yes	Subpopulation 1	0.999	0	0	0	0	0	6.5833	1.5167	33	47	66	50	47	50.6667	88.6667	75	2.33333
312	TVu-8641	Togo		VOGAN NO.2	Landrace	yes	Subpopulation 1	0.883	0	0.004	0	0.001	0.112	6.3333	1.5333	65	64	NaN	92	49	53	55.3333	28	2
313	TVu-8656	Benin		ABOMEY-CALAVI SMOOTH TAN	Landrace	yes	Subpopulation 1	0.965	0	0	0	0	0.034	6.4167	2.3667	252	42	61	52	45	46.6667	55.6667	52.6667	2
314	TVu-8671	Benin		NIAOULI NO.12	Landrace	yes	Subpopulation 1	0.999	0	0	0	0.001	0	6.7	2.1167	87	35	48	42	41.3333	38.3333	62.3333	46.6667	2.66667
315	TVu-8673	Benin		NIAOULI NO.15	Landrace	yes	Subpopulation 6	0.068	0	0.032	0	0.004	0.896	6.7	2.1167	87	50	75	56	47.5	53.6667	93.6667	58.6667	2
316	TVu-8702	Benin		OUANDO NO.3	Landrace	yes	Subpopulation 1	1	0	0	0	0	0	6.4667	2.6333	39	41	68	NaN	45.3333	47	163.333	115.667	1.33333
317	TVu-8713	Benin		AFFAME NO.1	Landrace	yes	Subpopulation 1	1	0	0	0	0	0	6.8	2.5	6	37	51	44	42.3333	40.3333	90.3333	61.3333	2.33333
318	TVu-8775			POLON ME	Landrace	yes	Admixed	0	0	0	0.688	0	0.311				53	NaN	NaN	46	54.6667	49.6667	25.6667	1.33333
319	TVu-8779	Benin		EX GABE	Landrace	yes	Subpopulation 5	0.07	0	0.044	0	0.886	0	8	2.3667	252	58	NaN	NaN	47	NaN	NaN	NaN	NaN
320	TVu-8812	Benin		SWII EX OUARI	Landrace	yes	Subpopulation 5	0.024	0	0.018	0	0.958	0	10.28	2.4	351	58	NaN	73	NaN	61	97	52	2
321	TVu-8834	Benin		EX KOKIBEROU	Landrace	yes	Subpopulation 5	0.021	0	0.029	0	0.95	0	11.2	2.3	508	54	NaN	NaN	59	64.5	59	39	2
322	TVu-8877	Benin		KLOUEKANME NO.4	Landrace	yes	Subpopulation 1	1	0	0	0	0	0	6.9667	1.8333		38	57	45	43.5	41.6667	64.3333	43.6667	2
323	TVu-8883	Benin		APLAHOUE NO.6	Landrace	yes	Subpopulation 1	0.997	0.002	0	0	0	0.001	6.95	1.6667	252	42	66	56	44.6667	47.6667	88	48.3333	2.33333
324	TVu-889	Nigeria		AMPER LOCAL	Landrace	yes	Admixed	0.32	0	0.165	0.025	0.49	0				64	NaN	NaN	NaN	58	191	103	2
325	TVu-8923	Nigeria		MAFANRA NO.1	Landrace	yes	Subpopulation 5	0.086	0	0.032	0	0.882	0	8.9333	12.1	300	60	NaN	NaN	71	NaN	NaN	NaN	NaN
326	TVu-8934	Nigeria		UNGWAN DANLADI NO.5	Landrace	yes	Admixed	0.276	0	0.215	0.022	0.487	0	8.8833	11.3333	350	69	NaN	NaN	44	53	191	121	2
327	TVu-9031	Nigeria		83 Km JALINGO TO MAYO BELWA	Landrace	yes	Admixed	0.274	0	0.239	0.014	0.472	0	8.9667	11.9	350	NaN	NaN	NaN	NaN	NaN	NaN	NaN	NaN
328	TVu-9073	India		IC 20548	Landrace	yes	Subpopulation 4	0.029	0	0	0.886	0.051	0.035				52	NaN	NaN	49	52	86	46.6667	1.66667
329	TVu-9095	India		IC 20152	Landrace	yes	Subpopulation 4	0.001	0	0.099	0.888	0.012	0				41	57	48	45.3333	44.6667	53	36.6667	2.66667
330	TVu-9256	Burkina Faso		KADOMBA NO.2	Landrace	yes	Subpopulation 1	0.999	0	0	0	0.001	0	11.5333	-4	302	45	59	48	42	42.6667	58.6667	34	2
331	TVu-9257	Burkina Faso		EX KOUNDOUGOU	Landrace	yes	Subpopulation 5	0.109	0	0	0	0.891	0	11.7167	-4.5	381	57	NaN	NaN	NaN	47	14	23	1.5
332	TVu-9259	Burkina Faso		EX KOUNDOUGOU	Landrace	yes	Subpopulation 5	0.054	0	0	0	0.946	0	11.7167	-4.5	381	59	NaN	NaN	NaN	59.3333	51.6667	42.6667	2
333	TVu-9265	Burkina Faso		TENGRELA NO.1	Landrace	yes	Subpopulation 1	1	0	0	0	0	0	10.6667	-4.8	350	44	57	51	44.6667	41.3333	78.6667	51.3333	1.66667
334	TVu-9393	India		EX MODASA	Landrace	yes	Subpopulation 4	0	0	0.195	0.804	0.001	0	23	72.5833	4	41	49	44	40	42.3333	19.3433	38	2
335	TVu-946	Nigeria		AB 2461		yes	Subpopulation 1	0.823	0	0.063	0.023	0.038	0.054	12.0001	8.51672	484	35	56	50	41.5	43	83	20.6667	1.33333
337	TVu-9469	Egypt		MANSURA RED EYE 6	Landrace	yes	Subpopulation 6	0	0	0	0	0	1	31	31.4167	12	53	NaN	NaN	54.3333	54.3333	390.667	262.667	2
338	TVu-9474	Egypt		MANSURA RED EYE 11	Landrace	yes	Admixed	0.231	0	0.626	0.129	0.014	0	31	31.4167	12	44	57	56	44.6667	46.3333	67	46.3333	1.66667
339	TVu-9486	Egypt		MANSURA RED EYE 17	Landrace	yes	Admixed	0.124	0	0.718	0.113	0.045	0	31	31.4167	12	48	68	53	53.5	50.6667	58.6667	30.6667	3
340	TVu-9492	Egypt		MANSURA SPECKLED CREAM NO.2	Landrace	yes	Admixed	0.101	0	0.77	0.127	0.002	0	31	31.4167	12	49	74	81	47.5	49.3333	56.6667	32.3333	2
341	TVu-9506	Egypt		KAFR WESTANY NO EYE 6	Landrace	yes	Admixed	0.15	0	0.735	0.112	0.002	0	31.35	31.5	5	43	61	51	47	52.3333	46	28.3333	2.33333
342	TVu-9508	Egypt		KAFR WESTANY BLACK EYE 2	Landrace	yes	Admixed	0.169	0	0.716	0.113	0.001	0	31.35	31.5	5	44	67	51	45	51.3333	25.7033	39.3333	2.33333
343	TVu-9516	Egypt		EL HAWASHM BLACK EYE 5	Landrace	yes	Admixed	0.309	0	0.461	0	0.01	0.22	31.3667	31.9667	16	43	58	51	44.3333	47.3333	62	39.6667	2
344	TVu-9522	Egypt		EL HAWASHM NO EYE 3	Landrace	yes	Admixed	0.243	0.037	0.62	0.076	0.001	0.023	31.3667	31.9667	16	43	71	56	47	50.3333	42	27.6667	1.66667
345	TVu-9556	Egypt		ZAGAZIG NO. 5	Landrace	yes	Subpopulation 3	0.019	0	0.842	0.096	0.043	0	30.6	31.5167	15	35	49	46	43.5	47.6667	16	9.33333	2
346	TVu-9557	Egypt		ZAGAZIG NO. 6	Landrace	yes	Admixed	0.041	0	0.762	0.149	0.048	0	30.6	31.5167	15	49	66	66	NaN	55	88.5	53	2
347	TVu-9620	Egypt		IBYAR RED EYE 6	Landrace	yes	Admixed	0.134	0	0.727	0.137	0.002	0	30.85	30.8667	14	43	55	50	48	50.6667	26.6667	17.6667	2
348	TVu-9651	Egypt		KAFR EL-SHEIK NO.4	Landrace	yes	Subpopulation 3	0.056	0	0.842	0.079	0.023	0	31.0117	30.9333	15	40	61	50	44.3333	42.5	34	20	1.5
350	TVu-969	Nigeria		EX LOKOJA	Landrace	yes	Subpopulation 1	0.906	0	0.053	0	0.04	0	7.8024	6.743	54	52	75	58	46.6667	50.6667	42.6667	23.3333	2
351	TVu-972	Nigeria		EX LOKOJA	Landrace	yes	Admixed	0.06	0.065	0.285	0.096	0	0.494	7.8024	6.743	54	37	54	44	38.3333	41.3333	104.333	57.6667	1.33333
352	TVu-9749	Egypt		EL FAIYUM RED EYE	Landrace	yes	Subpopulation 3	0.023	0	0.828	0.111	0.038	0	29.3	30.9833	29	44	70	53	46.3333	50.6667	39	21.6667	2.33333
353	TVu-9801	Malawi		BANGULA NO.1	Landrace	yes	Subpopulation 6	0	0	0	0	0	1	-16.5819	35.1248	100	45	61	51	45	43.3333	47.3333	29.3333	2
354	TVu-9820	Malawi		PENDI NO.2	Landrace	yes	Subpopulation 6	0	0	0	0	0	1				42	55	49	44.6667	45.6667	60.6667	44	1.33333
355	TVu-9848	Malawi		NYEZANI NO.2	Landrace	yes	Subpopulation 6	0	0	0	0	0	1	-13.5	34	1276	46	68	55	45.6667	47.6667	35	24.6667	2.66667
356	TVu-9866	Malawi		LUNZU NO.1	Landrace	yes	Subpopulation 6	0	0	0	0	0	1	-15.6527	35.0195	734	43	62	49	43.6667	44	115.667	82	1
357	UCR 11	Iran			Landrace	no	Subpopulation 6	0.034	0	0	0.028	0	0.937				50	74	NaN	46.6667	49.3333	286.667	202.667	1.33333
358	UCR 1340	India		IC 2899	Landrace	no	Subpopulation 6	0	0	0	0	0	1				42	72	51	46	50.3333	271.667	166.333	1.33333
359	UCR 1342	India				no	Admixed	0	0	0.259	0.609	0.132	0				42	68	64	44.3333	43	47.6933	47.6667	1.33333
360	UCR 1432	Nigeria				no	Admixed	0.216	0	0.197	0.001	0.585	0				41	85	78	44.5	44.6667	54.03	82	1.66667
361	UCR 162	Afghanistan				no	Admixed	0.041	0	0.375	0.569	0.016	0				40	61	49	43	39.6667	35.6667	20.3333	2.33333
362	UCR 193	India		BBR-37		no	Admixed	0	0	0.302	0.633	0	0.065				34	48	41	39	44	24.3333	18	2.33333
363	UCR 24	USA		COLUMBIA		no	Subpopulation 3	0	0	1	0	0	0				36	NaN	47	41	46	76.6667	58	1.66667
366	UCR 288	Nigeria				no	Subpopulation 6	0.016	0	0	0	0.01	0.973				46	61	51	47	48.6667	139.667	94.6667	1
368	UCR 3301	Senegal		58-20	Landrace	no	Subpopulation 6	0.058	0	0	0.077	0.012	0.852				46	67	55	44	47.6667	121	81.3333	1
369	UCR 3326	Senegal		58-116	Landrace	no	Admixed	0.456	0	0.011	0	0.111	0.422				42	62	56	43.3333	43	87.6667	67	2
372	UCR 5164	Nigeria			Landrace	no	Subpopulation 4	0	0	0.182	0.818	0.001	0				35	54	45	39	37.6667	64	42	2.33333
373	UCR 5272	Ghana		EJURA RED	Landrace	no	Admixed	0.179	0	0.094	0	0.001	0.726				46	66	52	45.3333	50	219.333	153	1
374	UCR 5275	Australia		HOLSTEIN (90-98)		no	Subpopulation 3	0	0.004	0.972	0.023	0	0.001				35	57	45	43.3333	46	47	39.3333	1.33333
375	UCR 5279	Ghana			Landrace	no	Subpopulation 6	0.023	0.023	0	0	0	0.954				41	57	45	46	49.3333	201	135.333	1
376	UCR 5280	Sudan			Landrace	no	Admixed	0.033	0	0.101	0.508	0.002	0.356				44	82	NaN	44.6667	45.6667	104.667	77	1.66667
378	UCR 5353	Italy		M. G. 103264	Landrace	no	Subpopulation 3	0.027	0	0.957	0	0.015	0				34	45	37	41	42.3333	51	38.3333	2.33333
379	UCR 5385	Italy		M. G. 113251	Landrace	no	Subpopulation 3	0.024	0	0.956	0	0.02	0				34	47	37	36.6667	40.6667	48.6667	32	1.66667
380	UCR 707	Kenya		EX-LUANDA	Landrace	no	Admixed	0.187	0.002	0.018	0.036	0.011	0.745				39	50	44	44.5	50	62.6667	49	2
381	UCR 739	Botswana		BOTS 5C	Landrace	no	Subpopulation 6	0.077	0	0	0.002	0.002	0.918				45	84	NaN	49.5	51	60	42	2
382	UCR 779	Botswana		BOTS 19A	Landrace	no	Subpopulation 6	0	0	0	0	0	0.999				50	84	NaN	44.6667	50.3333	102	84.6667	1.66667
383	UCR 830	Botswana		BOTS 53B	Landrace	no	Admixed	0	0.076	0.247	0.066	0	0.611				50	NaN	81	45.6667	48	38.3333	117.667	2.66667
384	VAR-10B	Mozambique			Landrace	no	Subpopulation 6	0	0	0	0	0	1				51	70	56	48.3333	49.6667	164.333	120.667	1.66667
385	VAR-3A	Mozambique			Landrace	no	Subpopulation 6	0	0	0	0	0	1				52	82	58	47.6667	48.3333	115.667	81.6667	1.66667
387	Xingove	Mozambique			Landrace	no	Subpopulation 6	0	0	0	0	0	0.999				58	NaN	55	46.3333	52	194.667	145.333	1
388	Yacine	Senegal			Breeding	no	Admixed	0.047	0.149	0.078	0.056	0.503	0.167				44	66	54	43.6667	44	41.3567	52.3333	1.66667
389	Vazzano Brown	Italy	Calabria, Contrada Barone, Vazzano, VV		Landrace	no	Subpopulation 3	0	0	0.996	0	0.004	0	38.6327	16.2444		NaN	NaN	44	45	40.3333	114.667	79.3333	1.33333
390	Vazzano Black	Italy	Calabria, Contrada Barone, Vazzano, VV		Landrace	no	Subpopulation 3	0.018	0	0.977	0	0.005	0	38.6327	16.2444		NaN	NaN	50	43.6667	44.6667	45.3433	33.6667	2
391	Cp 4877	Portugal	Ferreira do Alentejo		Landrace	no	Subpopulation 3	0	0	1	0	0	0	38.0594	-8.11407		NaN	NaN	44	NaN	NaN	NaN	NaN	NaN
392	Cp 4906	Portugal	Ribeira Alcalamouque, Ansião		Landrace	no	Subpopulation 3	0	0	1	0	0	0	40.008	-8.4512		NaN	NaN	45	NaN	NaN	NaN	NaN	NaN
393	Cp 5556	Portugal	Mosteiro, Mértola		Landrace	no	Subpopulation 3	0	0	1	0	0	0	37.7877	-7.72579		NaN	NaN	44	NaN	NaN	NaN	NaN	NaN
394	Cp 5647	Portugal	Ribeira da Margem, Gavião		Landrace	no	Subpopulation 3	0	0	0.999	0	0.001	0	39.4653	-7.93595		NaN	NaN	45	NaN	NaN	NaN	NaN	NaN
395	Vg48	Portugal	Figueira Castelo Rodrigo		Landrace	no	Subpopulation 3	0	0	1	0	0	0	40.8946	-6.96356		NaN	NaN	43	NaN	NaN	NaN	NaN	NaN
396	Vg50	Portugal	Pinhel		Landrace	no	Subpopulation 3	0	0	1	0	0	0	40.7733	-7.06859		NaN	NaN	43	NaN	NaN	NaN	NaN	NaN
397	Vg56	Portugal	Macedo de Cavaleiros		Landrace	no	Subpopulation 3	0	0	1	0	0	0	41.5154	-6.87799		NaN	NaN	41	NaN	NaN	NaN	NaN	NaN
398	Vg58	Portugal	Penamacor		Landrace	no	Subpopulation 3	0	0	1	0	0	0	40.1693	-7.17149		NaN	NaN	42	NaN	NaN	NaN	NaN	NaN
399	Vg62	Portugal	Covilhã		Landrace	no	Subpopulation 3	0.022	0	0.964	0	0.014	0	40.2804	-7.49224		NaN	NaN	44	NaN	NaN	NaN	NaN	NaN
401	Vg72	Portugal	Mogadouro		Landrace	no	Subpopulation 3	0	0	1	0	0	0	41.3419	-6.70944		NaN	NaN	41	NaN	NaN	NaN	NaN	NaN
402	Vg73	Portugal	Macedo de Cavaleiros		Landrace	no	Subpopulation 3	0	0	1	0	0	0	41.5154	-6.87799		NaN	NaN	42	NaN	NaN	NaN	NaN	NaN
403	CB46	USA	California		Breeding	no	Subpopulation 3	0	0	0.821	0	0	0.179				NaN	NaN	NaN	NaN	NaN	NaN	NaN	NaN
