## Supplemental Table S3 for "The UCR Minicore: a valuable resource for cowpea research and breeding"

### Sheet: Sheet1
Table S3. Significant SNPs for DTF in five different environments.
Environment	SNP	Chr	Position	-Log10(P)	Marker R2 (%)	Alleles	Effect
Thermal (CA, USA) 2016	2_34470	Vu05	371674	6.3443	8.04	A/T	-1.97
	2_19172	Vu05	7227977	5.65671	6.221	A/G	-4.69
	2_49690	Vu05	7272630	5.46388	5.991	A/G	-4.33
	2_38575	Vu05	7290730	5.07033	5.523	C/T	-4.17
	2_52890	Vu05	7297197	5.46388	5.991	A/G	-4.33
	2_38574	Vu05	7299957	5.46388	5.991	C/T	4.33
	2_53640	Vu05	7307028	5.07033	5.523	A/G	4.17
	2_15259	Vu05	48133655	4.7888	5.26	C/T	6.6
	2_12934	Vu05	48154437	4.82751	5.266	A/G	-5.87
	2_20025	Vu09	432162	4.9575	5.428	C/T	-3.28
Malamadori (Nigeria) 2017	2_48517	Vu03	1015266	6.01142	7.836	A/C	0.355
	2_14813	Vu03	59735537	7.90413	9.128	A/G	7.64
	2_35948	Vu03	59977049	5.27992	5.936	A/G	5.84
	2_25565	Vu05	48009565	5.29918	5.952	A/G	5.04
	2_20987	Vu06	17607676	6.07853	8.071	C/T	-0.0285
	2_24668	Vu06	20504149	4.73658	5.39	A/C	-4.55
	2_11153	Vu11	1198243	6.29306	8.179	C/T	0.3265
Minjibir (Nigeria) 2017	2_33461	Vu02	31277349	4.96067	5.427	A/T	4.17
	2_20613	Vu02	31278141	5.21537	5.731	A/G	-4.21
	2_21535	Vu03	55851743	4.798	5.221	G/T	-3.97
	2_36725	Vu04	5412353	4.84734	5.28	A/G	4.4
	2_04586	Vu05	324586	5.07405	6.477	A/G	-3.04317
	2_04587	Vu05	325016	5.49136	6.986	A/C	3.06787
	2_32475	Vu06	18813924	4.69923	5.066	A/T	-3.94
	2_11041	Vu07	23575112	4.76457	5.134	C/T	-3.24
	2_54333	Vu08	19409973	5.10909	5.61	A/G	4.28
	2_32074	Vu09	38030998	5.09615	6.52	C/T	2.58263
	2_20047	Vu10	34042230	4.98292	5.44	C/T	4.8299
	2_52041	Vu11	2323465	5.34242	5.91	C/T	-4.94
	2_03023	Vu11	2492504	5.08378	5.685	C/T	5.03
	2_37762	Vu11	8132658	5.67095	7.253	C/T	1.42
	2_06916	Vu11	8160775	5.55331	7.096	A/C	1.367
	2_41002	Vu11	10206001	5.04225	6.776	C/T	-0.273
	2_38223	Vu11	12609739	4.97523	6.366	A/G	-1.3365
	2_01773	Vu11	12645337	4.97523	6.366	G/T	-1.3365
	2_53446	Vu11	24211875	5.80184	8.878	G/T	-0.919
	2_22442	Vu11	24220455	5.18731	6.648	G/T	0.834
	2_22443	Vu11	24221759	4.90777	6.29	A/G	-0.6545
	2_41544	Vu11	28828443	4.75129	6.094	C/T	-0.7645
	2_38577	Vu11	28839014	4.75129	6.094	A/G	-0.7645
	2_20596	Vu11	29242341	4.69678	6.04	A/G	1.1005
	2_17209	Vu11	30941563	4.68554	5.065	C/T	-3.99
Riverside (CA, USA) 2016	2_30961	Vu02	21081330	4.84412	6.833	C/T	5.21
	2_41247	Vu03	36439344	4.81437	6.779	C/T	6.19
	2_06977	Vu04	9211195	5.4728	7.947	A/C	11.12
	2_05817	Vu04	9263427	5.07165	7.171	A/G	-10.41
	2_22037	Vu09	5939066	4.737	6.66	C/T	6.34
Riverside (CA, USA) 2017	2_14784	Vu01	41670877	4.55041	6.512	C/T	-4.5555
	2_04384	Vu03	9053619	4.73285	6.762	C/T	-2.772
	2_24857	Vu03	9060012	5.50367	7.815	C/T	3.242
	2_16592	Vu04	41186683	4.61609	5.564	A/G	6.8
	2_13460	Vu04	41223067	4.59631	6.578	A/G	3.4245
	2_13459	Vu04	41223351	5.63688	8.204	A/G	-3.948
	2_25221	Vu04	41247032	4.74797	6.782	C/T	2.7855
	2_52960	Vu04	41263744	5.109	7.285	A/G	-4.0675
	1_0842	Vu09	972787	4.75898	5.752	A/G	-6.9
	2_13692	Vu09	972787	4.75898	5.752	A/G	-6.9
	2_15020	Vu09	28247527	4.55247	6.514	A/G	2.306
	2_07803	Vu09	41152886	5.04544	7.19	A/G	2.976
	2_19780	Vu09	41174371	4.6463	6.643	A/G	-2.4685
	2_11918	Vu09	41294437	4.56999	5.499	A/G	12.93
	2_09648	Vu09	41324928	5.52181	6.754	C/T	-12.29
	2_42432	Vu09	41327207	5.9897	8.469	C/T	-3.375
	2_39623	Vu09	41339502	5.9722	8.446	A/G	-3.3805
	2_24248	Vu09	41342411	5.96257	8.431	A/G	-3.3675
	2_24247	Vu09	41344329	5.9722	8.446	A/G	3.3805
	2_29053	Vu09	41355536	6.16063	8.7	A/G	3.201
	2_10071	Vu09	41368555	5.96465	8.437	C/T	3.06
	2_10070	Vu09	41369063	5.96465	8.437	A/G	3.06
	2_14507	Vu09	41372038	5.96465	8.437	C/T	-3.06
	2_14506	Vu09	41374109	6.54094	9.209	A/G	-3.3025
	2_30735	Vu09	41381000	6.54094	9.209	A/C	-3.3025
	2_23401	Vu09	41393052	6.56828	9.245	A/G	3.2925
	2_06412	Vu09	41418813	6.56007	9.232	C/T	3.283
	2_13789	Vu09	41423433	5.45608	7.749	A/G	-2.4675
	2_13790	Vu09	41424281	5.76135	8.162	C/T	2.635
	2_08286	Vu09	41430794	5.76135	8.162	C/T	2.635
	2_08285	Vu09	41431074	5.76135	8.162	A/G	-2.635
	2_21781	Vu09	41433160	5.76558	8.166	C/T	2.6315
	2_21780	Vu09	41433783	5.45608	7.749	C/T	-2.4675
	2_55264	Vu09	41437595	5.76135	8.162	A/C	2.635
	2_33133	Vu09	41604403	5.19099	7.388	C/G	-2.264
	2_46264	Vu09	41607999	5.27648	7.504	C/G	-2.3275
	2_29616	Vu09	41615685	5.19099	7.388	A/G	2.264
	2_09289	Vu09	41617281	5.27648	7.504	A/G	2.3275
	2_10562	Vu09	41622424	5.27648	7.504	A/G	2.3275
	2_10561	Vu09	41623157	5.19099	7.388	A/G	-2.264
	2_44213	Vu11	9125650	6.07675	8.587	A/G	-0.1915
	2_53113	Vu11	10177688	5.03642	7.177	A/G	2.364	1052038
	2_05684	Vu11	12871428	4.86707	6.946	A/G	1.9905
	2_06982	Vu11	37711373	5.66641	8.034	C/T	3.39
