## Supplemental Table S4 for "The UCR Minicore: a valuable resource for cowpea research and breeding"

### Sheet: Sheet1
Table S4. Significant SNPs for Pod Load Score, Dry Pod Weight and Dry Fodder Weight.
Trait	Marker	Chr	Pos	Log10P	Marker R2 (%)	Alleles	Effect
Pod Load Score	2_06792	Vu04	3335635	4.63099	5.137	C/T	-0.28
	2_05691	Vu04	3403047	4.83764	6.318	G/T	-0.15
Dry Pod Weight	1_0757	Vu04	3278476	5.12935	5.984	A/C	-27.23
	2_06768	Vu04	3278476	5.12935	5.984	G/T	27.23
	2_06769	Vu04	3278892	7.20608	8.852	C/T	29.6
	2_23781	Vu04	3304506	5.12935	5.984	C/T	27.23
	2_23782	Vu04	3306492	4.94543	5.736	C/T	21.24
	2_23783	Vu04	3307244	7.20608	8.852	A/C	-29.6
	2_23784	Vu04	3307558	4.94543	5.736	A/C	-21.24
	2_10985	Vu04	3330551	4.75788	5.484	C/T	20.55
	2_45120	Vu04	3332906	5.62339	6.655	C/T	-22.88
	2_06792	Vu04	3335635	5.68106	6.811	C/T	24.01
	2_48070	Vu04	3378764	5.12935	5.984	C/T	27.23
	2_02915	Vu04	3384344	5.12935	5.984	C/T	-27.23
	2_02914	Vu04	3385265	5.12935	5.984	A/C	-27.23
	2_13573	Vu04	3392386	5.03493	6.932	G/T	-11.9
	2_05691	Vu04	3403047	6.00868	8.329	G/T	13.42
	2_05693	Vu04	3403521	6.8825	9.612	C/T	15.18
Dry Fodder Weight	1_0757	Vu04	3278476	5.10831	6.018	A/C	-39.562
	2_06768	Vu04	3278476	5.10831	6.018	G/T	39.5621
	2_06769	Vu04	3278892	7.03837	8.707	C/T	42.25
	2_23781	Vu04	3304506	5.10831	6.018	C/T	39.56
	2_23782	Vu04	3306492	5.31129	6.296	C/T	32.12
	2_23783	Vu04	3307244	7.03837	8.707	A/C	-42.25
	2_23784	Vu04	3307558	5.31129	6.296	A/C	-32.12
	2_10985	Vu04	3330551	5.04759	5.935	C/T	30.86
	2_45120	Vu04	3332906	5.84158	7.027	C/T	-33.92
	2_06792	Vu04	3335635	5.98531	7.289	C/T	35.88
	2_48070	Vu04	3378764	5.10831	6.018	C/T	39.56
	2_02915	Vu04	3384344	5.10831	6.018	C/T	-39.56
	2_02914	Vu04	3385265	5.10831	6.018	A/C	-39.56
	2_13573	Vu04	3392386	6.15627	8.633	G/T	-17.36
	2_13574	Vu04	3393371	5.28176	7.361	A/G	-14.866
	2_05691	Vu04	3403047	6.96237	9.818	G/T	19.251
	2_05693	Vu04	3403521	7.34243	10.393	C/T	20.874
	2_02590	Vu04	37245973	4.7508	6.643	A/G	-9.43
